# *Salmonella enterica* serovar Typhimurium from Wild Birds in the United States Represent Distinct Lineages Defined by Bird Type

**DOI:** 10.1101/2021.11.26.470158

**Authors:** Yezhi Fu, Nkuchia M. M’ikanatha, Chris A. Whitehouse, Shaoting Li, Xiangyu Deng, Jared C. Smith, Nikki W. Shariat, Erin M. Nawrocki, Edward G. Dudley

## Abstract

*Salmonella enterica* serovar Typhimurium is typically considered a host generalist, however certain strains are associated with specific hosts and show genetic features of host adaptation. Here, we sequenced 131 *S.* Typhimurium strains from wild birds collected in 30 U.S. states during 1978-2019. We found that isolates from broad taxonomic host groups including passerine birds, water birds (Aequornithes), and larids (gulls and terns) represented three distinct lineages and certain *S.* Typhimurium CRISPR types presented in individual lineages. We also showed that lineages formed by wild bird isolates differed from most strains originating from domestic animal sources, and genomes from these lineages substantially improved source attribution of Typhimurium genomes to wild birds by a machine learning classifier. Furthermore, virulence gene signatures that differentiated *S.* Typhimurium from passerines, water birds, and larids were detected. Passerine isolates tended to lack *S.* Typhimurium-specific virulence plasmids. Isolates from the passerine, water bird, and larid lineages had close genetic relatedness with human clinical isolates, including those from a 2021 U.S. outbreak linked to passerine birds. These observations indicate that *S.* Typhimurium from wild birds in the U.S. are likely host-adapted, and the representative genomic dataset examined in this study can improve source prediction and facilitate outbreak investigation.

**IMPORTANCE:** Within-host evolution of *S.* Typhimurium may lead to pathovars adapted to specific hosts. Here, we report the emergence of disparate avian *S.* Typhimurium lineages with distinct virulence gene signatures. The findings highlight the importance of wild birds as a reservoir for *S.* Typhimurium and contribute to our understanding of the genetic diversity of *S.* Typhimurium from wild birds. Our study indicates that *S.* Typhimurium may have undergone adaptive evolution within wild birds in the U.S. The representative *S.* Typhimurium genomes from wild birds, together with the virulence gene signatures identified in these bird isolates, are valuable for *S.* Typhimurium source attribution and epidemiological surveillance.
