## Supplemental Table S1 for "*Salmonella enterica* serovar Typhimurium from Wild Birds in the United States Represent Distinct Lineages Defined by Bird Type"

### Sheet: S.Typhimurium simplified
Table S1. Metadata information of the 131 Salmonella Typhimurium isolates from wild birds collected between 1978-2019 in 30 U.S. states
Isolate name	SRR	Isolation Year	Isolation State	Isolation source-simplified name	Isolation source-scientific name	STCT	ST		STCT: S. Typhimurium CRISPR Type
PSU-2718	SRR12582963	1981	USA:NY	Gull	Gull, Herring (Larus smithsonianus)	36	19		ST: Sequence Type based on 7 gene MLST (aroC, dnaN, hemD, hisD, purE, sucA, thrA)
PSU-2722	SRR12582985	1982	USA:NY	Gull	Gull, Herring (Larus smithsonianus)	15	19		ST-1505 is assigned for the hisD allele is not detected in the draft genome of PSU-2842
PSU-2724	SRR12582983	1982	USA:NY	Gull	Gull, Herring (Larus smithsonianus)	15	19
PSU-2728	SRR12582981	1982	USA:NY	Gull	Gull, Herring (Larus smithsonianus)	1	19
PSU-2729	SRR12582980	1982	USA:NY	Gull	Gull, Herring (Larus smithsonianus)	14	19
PSU-2734	SRR12582975	1982	USA:NY	Gull	Gull, Herring (Larus smithsonianus)	1	19
PSU-2804	SRR12582954	1990	USA:WV	Cardinal	Cardinal (Cardinalis cardinalis)	9	19
PSU-2805	SRR12582953	1990	USA:WV	Cardinal	Cardinal (Cardinalis cardinalis)	12	19
PSU-2806	SRR12582951	1990	USA:VT	Gull	Gull, Ring-billed (Larus delawarensis)	5	19
PSU-2807	SRR12583010	1990	USA:VT	Gull	Gull, Ring-billed (Larus delawarensis)	29	19
PSU-2811	SRR13061813	1992	USA:MD	Gull	Gull, Laughing (Leucophaeus atricilla)	36	19
PSU-2812	SRR12583006	1998	USA:NH	Grosbeak	Grosbeak, Evening (Coccothraustes vespertinus)	11	19
PSU-2813	SRR12583005	1998	USA:VT	Redpoll	Redpoll (Acanthis flammea)	11	19
PSU-2814	SRR12583004	1998	USA:OH	Finch	Goldfinch, American (Spinus tristis)	34	19
PSU-2815	SRR12583003	1998	USA:OH	Siskin	Siskin, Pine (Spinus pinus)	34	19
PSU-2816	SRR12583002	1998	USA:OH	Sparrow	Sparrow, White-throated (Zonotrichia albicollis)	34	19
PSU-2817	SRR12700718	1998	USA:ME	Redpoll	Redpoll (Acanthis flammea)	10	19
PSU-2818	SRR12583000	1999	USA:UT	Siskin	Siskin, Pine (Spinus pinus)	11	19
PSU-2819	SRR12582999	2000	USA:WV	Finch	Finch, Gold (Spinus tristis)	11	19
PSU-2820	SRR12582998	2000	USA:MA	Tern	Tern, Common (Sterna hirundo)	18	99
PSU-2821	SRR12582997	2004	USA:MA	Tern	Tern, Common (Sterna hirundo)	8	19
PSU-2822	SRR12582996	2004	USA:MA	Tern	Tern, Common (Sterna hirundo)	7	19
PSU-2823	SRR12700707	2004	USA:MA	Tern	Tern, Common (Sterna hirundo)	7	19
PSU-2824	SRR12700696	2004	USA:MA	Tern	Tern, Common (Sterna hirundo)	7	19
PSU-2825	SRR12582995	2004	USA:MA	Tern	Tern, Common (Sterna hirundo)	8	19
PSU-2826	SRR12582994	2006	USA:NY	Plover	Plover, Piping (Charadrius melodus)	33	19
PSU-2828	SRR12582992	2006	USA:MA	Tern	Tern, Common (Sterna hirundo)	6	19
PSU-2829	SRR12582991	2006	USA:MA	Tern	Tern, Common (Sterna hirundo)	8	19
PSU-2831	SRR12582988	2007	USA:MA	Tern	Tern, Common (Sterna hirundo)	33	19
PSU-2832	SRR12582987	2008	USA:MA	Tern	Tern, Common (Sterna hirundo)	30	19
PSU-2833	SRR12582986	2008	USA:MD	Heron	Heron, Great Blue (Ardea herodias)	18	99
PSU-2834	SRR12700685	2009	USA:MD	Siskin	Siskin, Pine (Spinus pinus)	10	19
PSU-2835	SRR12927697	2009	USA:WV	Finch	Finch, Purple (Haemorhous purpureus)	10	19
PSU-2836	SRR12700674	2009	USA:WV	Siskin	Siskin, Pine (Spinus pinus)	10	19
PSU-2837	SRR12700669	2009	USA:VT	Siskin	Siskin, Pine (Spinus pinus)	10	19
PSU-2838	SRR12927696	2009	USA:WV	Siskin	Siskin, Pine (Spinus pinus)	10	19
PSU-2839	SRR12700668	2009	USA:MA	Plover	Plover, Piping (Charadrius melodus)	36	19
PSU-2840	SRR12700667	2009	USA:ME	Gull	Gull, Herring (Larus smithsonianus)	7	19
PSU-2841	SRR12700666	2009	USA:NJ	Sparrow	Sparrow, House (Passer domesticus)	34	19
PSU-2842	SRR12700717	2010	USA:MA	Tern	Tern, Common (Sterna hirundo)	20	-1505
PSU-2843	SRR12700716	2010	USA:MD	Cormorant	Cormorant, Double-crested (Phalacrocorax auritus)	19	3719
PSU-2844	SRR12700715	2010	USA:MD	Cormorant	Cormorant, Double-crested (Phalacrocorax auritus)	18	99
PSU-2845	SRR12700714	2010	USA:ME	Cormorant	Cormorant, Double-crested (Phalacrocorax auritus)	18	99
PSU-2846	SRR12700713	2010	USA:NJ	Cormorant	Cormorant, Double-crested (Phalacrocorax auritus)	18	99
PSU-2847	SRR12700712	2011	USA:NJ	Sparrow	Sparrow, House (Passer domesticus)	11	19
PSU-2849	SRR12700710	2011	USA:MD	Crow	Crow, Common (Corvus brachyrhynchos)	30	19
PSU-2851	SRR12700708	2012	USA:MA	Cormorant	Cormorant, Double-crested (Phalacrocorax auritus)	26	8099
PSU-2852	SRR12700706	2012	USA:MD	Duck	Duck, Mallard (Anas platyrhynchos)	33	19
PSU-2853	SRR12700705	2013	USA:DE	Gull	Gull, Laughing (Leucophaeus atricilla)	8	19
PSU-2854	SRR12700704	2013	USA:MA	Cormorant	Cormorant, Double-crested (Phalacrocorax auritus)	18	99
PSU-2855	SRR12700703	2014	USA:MD	Cormorant	Cormorant, Double-crested (Phalacrocorax auritus)	23	99
PSU-2856	SRR12700702	2014	USA:MA	Tern	Tern, Common (Sterna hirundo)	7	19
PSU-2857	SRR12700701	2015	USA:MD	Cormorant	Cormorant, Double-crested (Phalacrocorax auritus)	24	99
PSU-2858	SRR12700700	2015	USA:MA	Cormorant	Cormorant, Double-crested (Phalacrocorax auritus)	18	99
PSU-2859	SRR12700699	2015	USA:MA	Gull	Gull, Herring (Larus smithsonianus)	36	19
PSU-2860	SRR12700698	2016	USA:ME	Gull	Gull, Herring (Larus smithsonianus)	8	19
PSU-2861	SRR13061812	2016	USA:MA	Tern	Tern, Common (Sterna hirundo)	8	19
PSU-2862	SRR12700697	2017	USA:MD	Hawk	Hawk, Red-shouldered (Buteo lineatus)	15	19
PSU-2863	SRR12700695	2017	USA:MA	Cormorant	Cormorant, Double-crested (Phalacrocorax auritus)	18	99
PSU-2864	SRR12700694	1982	USA:NY	Gull	Gull, Herring (Larus smithsonianus)	15	19
PSU-2966	SRR12700692	1978	USA:NM	Sparrow	Sparrow, House (Passer domesticus)	34	19
PSU-3168	SRR12743063	1978	USA:IL	Sparrow	Sparrow, House (Passer domesticus)	2	19
PSU-3169	SRR13061811	1979	USA:WI	Sparrow	Sparrow, House (Passer domesticus)	34	19
PSU-3174	SRR12743058	1991	USA:MO	Finch	Goldfinch (Spinus tristis)	34	19
PSU-3186	SRR12743047	1992	USA:MN	Cormorant	Cormorant, Double crested (Phalacrocorax auritus)	19	3719
PSU-3187	SRR12743046	1992	USA:MN	Cormorant	Cormorant, Double-crested (Phalacrocorax auritus)	19	3719
PSU-3188	SRR12743044	1992	USA:MN	Heron	Heron, Great Blue (Ardea herodias)	19	3719
PSU-3204	SRR12927695	1978	USA:WI	Goose	Goose, Canada (Branta canadensis)	18	99
PSU-3232	SRR12927675	1991	USA:WI	Owl	Owl, Barred (Strix varia)	31	19
PSU-3233	SRR12927673	1991	USA:NE	Bald eagle	Eagle, Bald (Haliaeetus leucocephalus)	38	19
PSU-3234	SRR12927672	1992	USA:DE	Cardinal	Cardinal (Cardinalis cardinalis)	10	19
PSU-3235	SRR13061787	1992	USA:DE	Sparrow	Sparrow, House (Passer domesticus)	10	19
PSU-3236	SRR12927671	1992	USA:KS	Sparrow	Sparrow, House (Passer domesticus)	34	19
PSU-3252	SRR12927724	1991	USA:WA	Siskin	Siskin, Pine (Spinus pinus)	15	19
PSU-3253	SRR12927723	1991	USA:WA	Cowbird	Cowbird, Brown-headed (Molothrus ater)	34	19
PSU-3257	SRR12927718	1979	USA:WI	Siskin	Siskin, Pine (Spinus pinus)	34	19
PSU-3336	SRR13208235	2017	USA:ND	Gull	Gull, Ring-billed (Larus delawarensis)	7	19
PSU-3337	SRR13208234	2018	USA:WI	Redpoll	Redpoll (Acanthis flammea)	10	19
PSU-3338	SRR13208223	2019	USA:WI	Siskin	Siskin, Pine (Spinus pinus)	10	19
PSU-3339	SRR13208212	2016	USA:ND	Gull	Gull, Ring-billed (Larus delawarensis)	7	19
PSU-3340	SRR13208206	2016	USA:MN	Sparrow	Sparrow, House (Passer domesticus)	11	19
PSU-3341	SRR13208205	2015	USA:ND	Gull	Gull, Ring-billed (Larus delawarensis)	37	19
PSU-3342	SRR13208204	2017	USA:MN	Bald eagle	Eagle, Bald (Haliaeetus leucocephalus)	20	99
PSU-3344	SRR13208202	2019	USA:MN	Cormorant	Cormorant, Double-crested (Phalacrocorax auritus)	18	99
PSU-3345	SRR13208201	2016	USA:MN	Cormorant	Cormorant, Double-crested (Phalacrocorax auritus)	18	99
PSU-3346	SRR13208233	2016	USA:MO	Blackbird	Blackbird, Red-winged (Agelaius phoeniceus)	3	19
PSU-3348	SRR13208231	2017	USA:ND	Cormorant	Cormorant, Double-crested (Phalacrocorax auritus)	20	99
PSU-3350	SRR13208229	2019	USA:MN	Pelican	Pelican, White (Pelecanus erythrorhynchos)	18	99
PSU-3352	SRR13208227	2015	USA:WI	Owl	Owl, Snowy (Bubo scandiacus)	32	2072
PSU-3353	SRR13208226	2015	USA:MT	Crossbill	Crossbill, Red (Loxia curvirostra)	11	19
PSU-3354	SRR13208225	2017	USA:IN	Heron	Heron, Great Blue (Ardea herodias)	18	99
PSU-3356	SRR13208224	2019	USA:MN	Pelican	Pelican, White (Pelecanus erythrorhynchos)	20	99
PSU-3357	SRR13208222	2016	USA:MN	Cormorant	Cormorant, Double-crested (Phalacrocorax auritus)	18	99
PSU-3358	SRR13208221	2016	USA:WI	Siskin	Siskin, Pine (Spinus pinus)	51	19
PSU-3359	SRR13208220	2015	USA:MT	Crossbill	Crossbill, Red (Loxia curvirostra)	10	19
PSU-3360	SRR13208219	2017	USA:HI	Heron	Heron, Black-crowned Night (Nycticorax nycticorax)	18	99
PSU-3361	SRR13208218	2018	USA:ND	Gull	Gull, Franklins (Leucophaeus pipixcan)	7	19
PSU-3363	SRR13208216	2016	USA:WI	Redpoll	Redpoll (Acanthis flammea)	10	19
PSU-3364	SRR13208215	2015	USA:WI	Owl	Owl, Snowy (Bubo scandiacus)	36	19
PSU-3365	SRR13208214	2015	USA:ND	Gull	Gull, Ring-billed (Larus delawarensis)	36	19
PSU-3366	SRR13208213	2017	USA:FL	Cardinal	Cardinal (Cardinalis cardinalis)	3	19
PSU-3367	SRR13208211	2018	USA:WI	Siskin	Siskin, Pine (Spinus pinus)	11	19
PSU-3368	SRR13208210	2018	USA:MS	Gull	Gull, Laughing (Leucophaeus atricilla)	8	19
PSU-3369	SRR13208209	2016	USA:CA	Heron	Heron, Black-crowned Night (Nycticorax nycticorax)	20	99
PSU-3370	SRR13208208	2016	USA:ND	Gull	Gull, Ring-billed (Larus delawarensis)	18	99
PSU-3372	SRR13209048	2015	USA:ND	Cormorant	Cormorant, Double-crested (Phalacrocorax auritus)	18	99
PSU-3374	SRR13209069	2018	USA:WI	Redpoll	Redpoll (Acanthis flammea)	11	19
PSU-3375	SRR13209058	2018	USA:MN	Cormorant	Cormorant, Double-crested (Phalacrocorax auritus)	24	99
PSU-3376	SRR13209054	2016	USA:ND	Gull	Gull, Franklins (Leucophaeus pipixcan)	8	19
PSU-3377	SRR13209053	2016	USA:WI	Siskin	Siskin, Pine (Spinus pinus)	11	19
PSU-3378	SRR13209052	2015	USA:MT	Crossbill	Crossbill, Red (Loxia curvirostra)	11	19
PSU-3379	SRR13209051	2015	USA:MT	Crossbill	Crossbill, Red (Loxia curvirostra)	11	19
PSU-3380	SRR13209050	2015	USA:WI	Gull	Gull, Ring-billed (Larus delawarensis)	13	19
PSU-3381	SRR13209049	2014	USA:ND	Cormorant	Cormorant, Double-crested (Phalacrocorax auritus)	18	99
PSU-3382	SRR13209046	2012	USA:AZ	Bald eagle	Eagle, Bald (Haliaeetus leucocephalus)	30	19
PSU-3386	SRR13209076	2015	USA:ID	Gull	Gull, Ring-billed (Larus delawarensis)	4	19
PSU-3387	SRR13209075	2014	USA:MN	Gull	Gull, Ring-billed (Larus delawarensis)	7	19
PSU-3388	SRR13209074	2012	USA:WI	Cormorant	Cormorant, Double-crested (Phalacrocorax auritus)	21	99
PSU-3389	SRR13209073	2012	USA:SD	Grebe	Grebe, Western (Aechmophorus occidentalis)	19	3719
PSU-3391	SRR13209071	2013	USA:MT	Gull	Gull, California (Larus californicus)	8	19
PSU-3392	SRR13209070	2015	USA:WA	Siskin	Siskin, Pine (Spinus pinus)	11	19
PSU-3393	SRR13209068	2013	USA:AK	Gull	Gull, Glaucous (Larus hyperboreus)	49	19
PSU-3394	SRR13209067	2012	USA:SD	Gull	Gull, Ring-billed (Larus delawarensis)	8	19
PSU-3395	SRR13209066	2012	USA:ND	Cormorant	Cormorant, Double-crested (Phalacrocorax auritus)	22	99
PSU-3397	SRR13209065	2013	USA:ND	Cormorant	Cormorant, Double-crested (Phalacrocorax auritus)	21	99
PSU-3401	SRR13209062	2012	USA:MN	Cormorant	Cormorant, Double-crested (Phalacrocorax auritus)	25	99
PSU-3402	SRR13209061	2012	USA:MN	Cormorant	Cormorant, Double-crested (Phalacrocorax auritus)	27	99
PSU-3404	SRR13209059	2014	USA:MN	Cormorant	Cormorant, Double-crested (Phalacrocorax auritus)	20	99
PSU-3405	SRR13209057	2013	USA:WI	Siskin	Siskin, Pine (Spinus pinus)	11	19
PSU-3406	SRR13209056	2012	USA:MN	Cormorant	Cormorant, Double-crested (Phalacrocorax auritus)	28	99
PSU-3407	SRR13209055	2012	USA:SD	Cormorant	Cormorant, Double-crested (Phalacrocorax auritus)	18	99
